# Closed-head injury produces a delayed, region-specific defect in glucose-carbon routing at the pyruvate branchpoint in APP/PS1 KI mice

**DOI:** 10.64898/2026.09.29.755475

**Authors:** Elika Z. Moallem, Ronald C. Bruntz, MaKayla F. Cox, Leke Bytyqi, Taylor K. Roberts, Samir P. Patel, Teresa Macheda, Kelly N. Roberts, Emma K. Higgins, Ramon C. Sun, Matthew S. Gentry, Patrick G. Sullivan, Lance A. Johnson, Adam D. Bachstetter

## Abstract

Traumatic brain injury (TBI) is a risk factor for Alzheimer’s disease (AD), and both conditions are associated with impaired glucose metabolism and mitochondrial dysfunction. We previously reported time-dependent mitochondrial dysfunction following closed-head injury (CHI) in amyloid precursor protein/presenilin 1 (APP/PS1) knock-in (KI) mice, but whether glucose-derived carbon labeling showed a corresponding temporal pattern remained unknown. We hypothesized that early deficits would involve tricarboxylic acid (TCA)-cycle metabolites, whereas chronic changes persisted upstream at the pyruvate-lactate branchpoint. Here, oral uniformly ^13^C-labeled glucose ([U-^13^C]-glucose) tracing and gas chromatography-mass spectrometry (GC-MS)-based isotopologue analysis were used to quantify first-turn glucose-derived carbon fate in cortex and hippocampus. To distinguish the effects of age at injury from those of post-injury interval, mice were analyzed 1 month after injury either at 7 or 12 months of age or 8 months after injury at 12 months of age. The most pronounced alterations occurred 8 months after CHI, when KI mice exhibited increased pyruvate and lactate labeling in the cortex and broader increases in glycolytic labeling in the hippocampus. These findings suggest that in APP/PS1 KI mice, chronic closed-head injury produced a delayed shift in glucose-derived carbon labeling centered on glycolytic and pyruvate/lactate nodes, with loss of hippocampal precursor-product coupling but without broad reduction of first-turn TCA-linked labeling.

**Graphical abstract:** 
