## Supplemental Table 1 for "Closed-head injury produces a delayed, region-specific defect in glucose-carbon routing at the pyruvate branchpoint in APP/PS1 KI mice"

### Sheet: Sheet1
Metabolite	RT	Isotopologue m/z							Formula for IsoCorrectoR
		M0	M1	M2	M3	M4	M5	M6
pyruvate	7	174	175	176	177				C6H12N1O3Si1LabC3
lactate	7.2	219	220	221	222				C8H19O3Si2LabC3
Alanine (2-carbon fragment)	7.66	116	117	118					C3H8O2Si1LabC2
fumarate	11.06	245	246	247	248	249			C9H17O4Si2LabC4
malate	13	335	336	337	338	339			C12H27O5Si3LabC4
aspartate	13.403	334	335	336	337	338			C12H28N1O4Si3LabC4
glutmate	14.57	348	349	350	351	352	353		C13H30N1O4Si3LabC5
DHAP	16.05	400	401	402	403				C12H31N1O6P1Si3LabC3
citrate	16.85	465	466	467	468	469	470	471	C17H37O7Si4LabC6
GABA	13.46	304	305	306	307	308			C12H30N1O2Si3LabC4
3PG	16.71	459	460	461	462				C14H38O6P1Si4LabC3
GlucoseC1-C2	17.79	160	161	162					C6H14N1O2Si1LabC2
GlucoseC3-C6	17.79	319	320	321	322	323			C13O3H31Si3LabC4
